# A catalogue of small proteins from the global microbiome

**DOI:** 10.1101/2023.12.27.573469

**Authors:** Yiqian Duan, Celio Dias Santos-Junior, Thomas Sebastian Schmidt, Anthony Fullam, Breno L. S. de Almeida, Chengkai Zhu, Kuhn Michael, Xing-Ming Zhao, Peer Bork, Luis Pedro Coelho

**Affiliations:** Institute of Science and Technology for Brain-Inspired Intelligence, Fudan University, Shanghai, China; Laboratory of Microbial Processes & Biodiversity - LMPB; Department of Hydrobiology, Universidade Federal de São Carlos – UFSCar, São Carlos, São Paulo, Brazil; Structural and Computational Biology Unit, European Molecular Biology Laboratory, Heidelberg, Germany; Department of Neurology, Zhongshan Hospital, Fudan University, Shanghai, China; State Key Laboratory of Medical Neurobiology, Institutes of Brain Science, Fudan University, Shanghai, China; MOE Key Laboratory of Computational Neuroscience and Brain-Inspired Intelligence; MOE Frontiers Center for Brain Science, Fudan University, Shanghai, China; International Human Phenome Institute, Shanghai, China; Max Delbrück Centre for Molecular Medicine, Berlin, Germany; Department of Bioinformatics, Biocenter, University of Würzburg, Würzburg, Germany; Centre for Microbiome Research, School of Biomedical Sciences, Queensland University of Technology, Translational Research Institute, Woolloongabba, Queensland, Australia

## Abstract

Small open reading frames (smORFs) shorter than 100 codons are widespread and perform essential roles in microorganisms, where they encode proteins active in several cell functions, including signal pathways, stress response, and antibacterial activities. However, the ecology, distribution and role of small proteins in the global microbiome remain unknown. Here, we constructed a global microbial smORFs catalogue (GMSC) derived from 63,410 publicly available metagenomes across 75 distinct habitats and 87,920 high-quality isolate genomes. GMSC contains 965 million non-redundant smORFs with comprehensive annotations. We found that archaea harbor more small proteins proportionally than bacteria. We moreover provide a tool called GMSC-mapper to identify and annotate small proteins from microbial (meta)genomes. Overall, this publicly-available resource demonstrates the immense and underexplored diversity of small proteins.
