## Supplemental Table 2 for "A catalogue of small proteins from the global microbiome"

### Sheet: Sheet1
High level environment	Habitats	Samples	Redundant smORFs	Non-redundant smORFs	smORF families
anthropogenic	wastewater;built environment;activated sludge;fermented food;anthropogenic	6507	290459011	71598638	33579952
aquatic	water associated;groundwater;river associated;marine;lake associated;pond associated	6532	1077555213	245100002	85805706
human gut	human gut	32928	871636968	112287633	26823934
non-human mammal gut	dog gut;cat gut;rat gut;cattle gut;deer gut;mouse gut;primate gut;pig gut;bear gut;bat gut;goat gut;rodent gut;fisher gut;coyote gut;rabbit gut;horse gut;guinea pig gut;dolphin gut;whale gut	3552	419843698	113397046	35150727
other	air;mock community;algae associated;mine;ice associated;sediment;hot spring associated;thermal vent associated;extreme pH;food	1362	58604579	10681284	6791411
other animal	bird gut;chicken gut;cattle rumen;bee gut;dog associated;cattle associated;insect gut;crustacean associated;planarian associated;sponge associated;goat rumen;crustacean gut;annelidae associated;bird skin;beatle gut;termite gut;fish gut;tunicate associated;mussel associated;mollusc associated;ship worm associated;wasp gut;insect associated;coral associated;turtle gut	2403	277058768	71684003	30984983
other human	human skin;human urogenital tract;human mouth;human respiratory tract;human saliva;human associated;human digestive tract	4483	61777918	18055599	5350703
soil/plant	soil;plant associated	5639	1507633864	364714147	118343873
